# An 11-point time course midgut transcriptome across 72 h after blood feeding provides detailed temporal resolution of transcript expression in the arbovirus vector, *Aedes aegypti*

**DOI:** 10.1101/2023.03.03.531062

**Authors:** Hitoshi Tsujimoto, Zach N. Adelman

**Author notes:** Corresponding author Zach N Adelman 329A Minnie Belle Heep Center Dept of Entomology 370 Olsen Blvd Texas A&M University College Station, TX 77843.

## Abstract

As the major vector for dengue, Zika, yellow fever, and chikungunya viruses, the mosquito *Aedes aegypti* is one of the most important insects in public health. These viruses are transmitted by bloodfeeding, which is also necessary for the reproduction of the mosquito. Thus, the midgut plays an essential role in mosquito physiology as the center for bloodmeal digestion and as an organ that serves as the first line of defense against viruses. Despite its importance, transcriptomic dynamics with fine temporal resolution across the entire digestion cycle have not yet been reported. To fill this gap, we conducted a transcriptomic analysis of *Ae. aegypti* female midgut across a 72-h bloodmeal digestion cycle for 11 time points with a particular focus on the first 24 h. PCA analysis confirmed that 72 h is indeed a complete digestion cycle. Cluster and GO enrichment analysis showed the orchestrated modulation of thousands of genes to accomplish the midgut’s role as the center for digestion as well as nutrient transport with a clear progression with sequential emphasis on transcription, translation, energy production, nutrient metabolism, transport, and finally autophagy by 24-36hr. We further determined that many serine proteases are robustly expressed as if to prepare for unexpected physiological challenges. This study provides a powerful resource for the analysis of genomic features that coordinate the rapid and complex transcriptional program induced by mosquito bloodfeeding.
