## Supplemental Material 2 for "An 11-point time course midgut transcriptome across 72 h after blood feeding provides detailed temporal resolution of transcript expression in the arbovirus vector, *Aedes aegypti*": PHENO_DATA.csv

Sample	treatment	strain	timepoint	day
Mg0_1	Mg0	Lvp	h00	d0
Mg0_2	Mg0	Lvp	h00	d0
Mg0_3	Mg0	Lvp	h00	d0
Mg0_4	Mg0	Lvp	h00	d0
Mg1_1	Mg1	Lvp	h01	d0
Mg1_2	Mg1	Lvp	h01	d0
Mg1_3	Mg1	Lvp	h01	d0
Mg1_4	Mg1	Lvp	h01	d0
Mg4_1	Mg4	Lvp	h04	d0
Mg4_2	Mg4	Lvp	h04	d0
Mg4_3	Mg4	Lvp	h04	d0
Mg4_4	Mg4	Lvp	h04	d0
Mg6_1	Mg6	Lvp	h06	d0
Mg6_2	Mg6	Lvp	h06	d0
Mg6_3	Mg6	Lvp	h06	d0
Mg6_4	Mg6	Lvp	h06	d0
Mg8_1	Mg8	Lvp	h08	d0
Mg8_2	Mg8	Lvp	h08	d0
Mg8_3	Mg8	Lvp	h08	d0
Mg8_4	Mg8	Lvp	h08	d0
Mg12_1	Mg12	Lvp	h12	d0
Mg12_2	Mg12	Lvp	h12	d0
Mg12_3	Mg12	Lvp	h12	d0
Mg12_4	Mg12	Lvp	h12	d0
Mg18_1	Mg18	Lvp	h18	d0
Mg18_2	Mg18	Lvp	h18	d0
Mg18_3	Mg18	Lvp	h18	d0
Mg18_4	Mg18	Lvp	h18	d0
Mg24_1	Mg24	Lvp	h24	d1
Mg24_2	Mg24	Lvp	h24	d1
Mg24_3	Mg24	Lvp	h24	d1
Mg24_4	Mg24	Lvp	h24	d1
Mg36_1	Mg36	Lvp	h36	d1
Mg36_2	Mg36	Lvp	h36	d1
Mg36_3	Mg36	Lvp	h36	d1
Mg36_4	Mg36	Lvp	h36	d1
Mg48_1	Mg48	Lvp	h48	d2
Mg48_2	Mg48	Lvp	h48	d2
Mg48_3	Mg48	Lvp	h48	d2
Mg48_4	Mg48	Lvp	h48	d2
Mg72_1	Mg72	Lvp	h72	d3
Mg72_2	Mg72	Lvp	h72	d3
Mg72_3	Mg72	Lvp	h72	d3
Mg72_4	Mg72	Lvp	h72	d3
