## Supplemental Table S4 for "An 11-point time course midgut transcriptome across 72 h after blood feeding provides detailed temporal resolution of transcript expression in the arbovirus vector, *Aedes aegypti*"

### Sheet: FeT and FeTnew
GeneID	Notes
AAEL000077	AaeZnT7 (Tsujimoto et al., 2018) ref [22]
AAEL013490	AaeZnT7 (Tsujimoto et al., 2018) ref [22]
AAEL014762	AaeZnT7 (Tsujimoto et al., 2018) ref [22]
AAEL019992	Iron transporter candidate (Tsujimoto et al., 2021) ref[23]
AAEL000230	Iron transporter candidate (Tsujimoto et al., 2021) ref[23]
AAEL012109	Iron transporter candidate (Tsujimoto et al., 2021) ref[23]
AAEL020619	Iron transporter candidate (Tsujimoto et al., 2021) ref[23]
AAEL000471	Iron transporter candidate (Tsujimoto et al., 2021) ref[23]
AAEL008406	Iron transporter candidate (Tsujimoto et al., 2021) ref[23]
AAEL008624	Iron transporter candidate (Tsujimoto et al., 2021) ref[23]
AAEL012698	Iron transporter candidate (Tsujimoto et al., 2021) ref[23]
AAEL018228	Iron transporter candidate (Tsujimoto et al., 2021) ref[23]
AAEL014972	Iron transporter candidate (Tsujimoto et al., 2021) ref[23]
AAEL020524	Iron transporter candidate (Tsujimoto et al., 2021) ref[23]
AAEL011520	Iron transporter candidate (Tsujimoto et al., 2021) ref[23]
AAEL007936	Iron transporter candidate (Tsujimoto et al., 2021) ref[23]
AAEL019918	Iron transporter candidate (Tsujimoto et al., 2021) ref[23]
AAEL012522	Iron transporter candidate (Tsujimoto et al., 2021) ref[23]
AAEL013277	Iron transporter candidate (Tsujimoto et al., 2021) ref[23]
AAEL026712	Iron transporter candidate (Tsujimoto et al., 2021) ref[23]
AAEL005950	Iron transporter candidate (Tsujimoto et al., 2021) ref[23]
AAEL007758	Iron transporter candidate (Tsujimoto et al., 2021) ref[23]
AAEL003135	Iron transporter candidate (Tsujimoto et al., 2021) ref[23]
AAEL006180	Iron transporter candidate (Tsujimoto et al., 2021) ref[23]
AAEL015458	Transferrin1 (AaTf1)
AAEL011949	Transferrin2 (AaTf2)
AAEL011641	Transferrin (AaTf4)
AAEL012949	Transferrin (AaTf3)
AAEL007385	AaFerHCH
AAEL007383	AaFerLCH
AAEL000359	Ferritin
AAEL002158	Ferritin LCH
AAEL010393	Ferritin
AAEL010396	Ferritin LCH
AAEL004355	Ferritin LCH
AAEL002467	AeAper50
AAEL004798	AeIMUC1
AAEL006953	Peritrophin
AAEL000417	heme transporter candidate (Eggleston, 2020) ref[24]
AAEL000461	heme transporter candidate (Eggleston, 2020) ref[24]
AAEL001495	heme transporter candidate (Eggleston, 2020) ref[24]
AAEL002557	heme transporter candidate (Eggleston, 2020) ref[24]
AAEL003619	heme transporter candidate (Eggleston, 2020) ref[24]
AAEL004513	heme transporter candidate (Eggleston, 2020) ref[24]
AAEL008664	heme transporter candidate (Eggleston, 2020) ref[24]
AAEL012226	heme transporter candidate (Eggleston, 2020) ref[24]
AAEL012440	heme transporter candidate (Eggleston, 2020) ref[24]
AAEL005918	heme exporter (Wang et al., 2022) ref[25]
AAEL018267	heme exporter (Wang et al., 2022) ref[25]

### Sheet: TPM
GeneID	0	<1	4	6	8	12	18	24	36	48	72
AAEL000077	40.6704	37.3997	58.7195	57.0726	50.1405	22.7106	20.3705	20.4188	31.9693	51.7815	50.9391
AAEL013490	44.5631	48.9801	32.681	50.7426	42.173	62.6674	44.9737	38.2936	38.8482	46.4981	37.0158
AAEL014762	24.868	25.0428	21.9159	97.3581	230.008	303.592	422.091	477.509	265.226	77.5985	22.1676
AAEL019992	0	0	0	0	0	0	0	0	0	0	0
AAEL000230	6.73761	6.8074	7.7181	9.91636	11.273	8.5737	4.15613	4.02233	7.62077	17.231	12.738
AAEL012109	0	0.0100517	0	0	0	0	0	0	0.0154785	0.00819425	0.050415
AAEL020619	0.260305	0.255005	0.101352	0.250584	0.275363	0.21695	0.376493	0.654065	1.92107	1.80873	0.936043
AAEL000471	0.20983	0.14496	0.160156	0.168578	0.245125	0.370332	0.125793	0.209468	0.406911	0.505035	0.258173
AAEL008406	38.8145	54.6785	109.685	200.869	192.754	94.7585	35.1138	32.1603	34.5492	34.3884	31.78
AAEL008624	23.5939	22.3847	8.56764	8.69942	14.8192	19.9136	25.0664	32.3202	47.5157	53.4981	33.3475
AAEL012698	13.9426	14.2945	6.58414	2.76615	3.78007	5.82318	5.20087	8.39001	24.0057	29.8171	23.4673
AAEL018228	0.216014	0.158755	0.0844493	0.0671035	0.0339622	0.0385527	0.04843	0.0808145	0.405777	0.554283	0.258966
AAEL014972	6.91524	10.9993	1.72977	0.736431	0.90879	2.62885	2.23435	1.42796	5.44701	14.6509	11.5224
AAEL020524	2.24923	2.80792	0.571121	0.294232	0.130221	0.681592	0.657501	0.413901	1.78616	4.53886	3.65853
AAEL011520	14.3727	18.3575	33.0175	45.4024	33.9915	100.373	411.008	618.195	735.411	279.32	18.7604
AAEL007936	18.5925	21.2934	25.2575	31.2771	34.4143	27.0234	28.3957	26.4926	43.3897	48.7813	29.8227
AAEL019918	0.0329467	0.0166157	0.011701	0.00906625	0.0254275	0.0279	0.0250537	0.0373992	0.0733863	0.092169	0.0411342
AAEL012522	4.69437	4.04454	2.02619	1.74971	2.15922	2.63247	2.29115	2.06485	3.25359	3.36109	5.13322
AAEL013277	0.0389532	0.0630145	0.149786	0.149072	0.228158	0.586567	1.11248	1.26792	0.327366	0.118938	0.023944
AAEL026712	0	0	0	0	0	0.0351052	0	0	0	0	0
AAEL005950	18.657	18.972	10.9883	4.2184	4.52404	8.78447	9.16237	12.1899	35.0262	39.5473	33.5984
AAEL007758	101.83	86.057	7.02818	12.426	14.8862	40.2361	117.775	222.723	150.645	107.941	95.8131
AAEL003135	1.41062	1.03066	0.968732	0.773839	0.860286	0.762527	0.779594	0.526847	1.78407	2.3899	1.57397
AAEL006180	1.79214	1.07599	0.732853	0.772316	0.906726	1.37673	1.61429	0.945388	3.93217	2.83556	2.92164
AAEL015458	2.63464	1.06909	0.417675	0.755527	1.13616	2.12912	3.41843	2.1028	9.12322	3.95552	3.15017
AAEL011949	5.38329	4.84931	3.87101	2.91372	4.4993	4.44278	6.47347	6.35929	10.4827	15.6519	9.23396
AAEL011641	342.511	359.293	299.991	321.911	395.551	493.181	575.537	534.558	609.416	910.652	613.753
AAEL012949	0.0111923	0.00429225	0	0	0	0.006573	0	0.00477975	0.0811427	0.0272422	0.0315075
AAEL007385	558.803	584.736	1055.57	1745.63	2256.87	3587.56	5896.36	7415.42	6388.86	3365.52	794.869
AAEL007383	587.307	645.809	1230.15	2090.46	2941.65	4482.97	6146.57	7395.9	7239.88	3519.88	771.521
AAEL000359	0	0	0	0	0	0	0	0	0	0	0
AAEL002158	426.528	449.943	274.747	236.124	229.144	312.573	759.559	1129.78	1790.99	1514.25	553.643
AAEL010393	0	0	0	0	0	0	0	0.015782	0	0	0
AAEL010396	0.062105	0	0	0	0	0.0189715	0	0	0.0770563	0	0.0621577
AAEL004355	7.82192	7.18391	10.813	11.6327	9.54209	6.77361	4.82205	4.83647	8.52229	17.9748	13.788
AAEL002467	518.51	1617.39	13024.8	12327.3	10458.1	7362.78	7331.3	3818.41	1929.72	1442.76	324.734
AAEL004798	13820.5	14823.2	11198.5	10198.5	9857.33	8779.59	10589.5	9052.42	7324.58	12515	14152.2
AAEL006953	1103.37	473.6	233.188	450.371	396.777	795.444	989.68	531.446	2824.68	786.083	1594.57
AAEL000417	109.711	120.904	802.236	1018.1	1064.56	475.228	97.2445	80.1775	68.2869	51.0546	92.6406
AAEL000461	27.8079	29.5782	22.565	21.0939	11.4841	16.4784	23.6912	33.7473	36.1064	30.3227	26.9732
AAEL001495	3.21325	3.01498	1.87007	1.62587	1.93205	2.23205	4.01491	6.04469	16.1183	21.0215	9.13878
AAEL002557	1.43775	1.65963	1.63581	1.20154	1.04111	1.67964	1.28327	1.72517	3.79276	5.8245	2.81709
AAEL003619	3.15869	4.33731	15.018	4.57916	4.4844	6.67826	9.84292	8.49017	12.3115	22.8494	11.7881
AAEL004513	11.0042	5.86413	2.58797	5.13845	5.01006	12.1984	21.1804	9.57101	40.0255	19.4675	16.8674
AAEL008664	6.22555	6.31953	3.90205	3.55463	5.81925	6.04983	9.06878	9.56104	14.6462	20.6509	10.6989
AAEL012226	4.16318	4.16842	2.43945	3.20791	2.49322	4.13487	2.43107	2.52606	5.35958	8.47064	6.51058
AAEL012440	27.3488	29.9092	184.222	253.956	462.344	492.617	695.839	712.149	199.485	65.2832	29.6116
AAEL005918	5.88701	7.12968	19.704	25.5496	38.5347	38.0078	10.1749	8.82468	15.8257	12.7007	8.61548
AAEL018267	19.651	19.1074	72.7085	61.168	45.428	41.4218	29.8076	21.7336	27.0281	33.3813	21.5384

### Sheet: Log(TPM+1)
GeneID	0	<1	4	6	8	12	18	24	36	48	72
AAEL000077	1.61983	1.58433	1.77612	1.76397	1.70876	1.37494	1.32981	1.3308	1.51811	1.72248	1.71549
AAEL013490	1.65861	1.6988	1.52739	1.71385	1.63521	1.80392	1.66251	1.59432	1.60041	1.67668	1.57996
AAEL014762	1.41276	1.41569	1.36014	1.99281	2.36363	2.48372	2.62643	2.67989	2.42525	1.89541	1.36488
AAEL019992	0	0	0	0	0	0	0	0	0	0	0
AAEL000230	0.888607	0.892507	0.940422	1.03808	1.08895	0.98108	0.712324	0.700905	0.935546	1.26081	1.13792
AAEL012109	0	0.00434363	0	0	0	0	0	0	0.00667073	0.00354422	0.0213609
AAEL020619	0.100476	0.0986455	0.0419261	0.097113	0.105634	0.0852728	0.138774	0.218553	0.465542	0.448511	0.286915
AAEL000471	0.0827242	0.0587904	0.0645165	0.0676576	0.095213	0.136826	0.0514585	0.0825944	0.148267	0.177547	0.0997404
AAEL008406	1.60004	1.74569	2.04409	2.30507	2.28725	1.98118	1.55767	1.52062	1.55083	1.54886	1.51561
AAEL008624	1.39083	1.36893	0.980805	0.986746	1.19919	1.32043	1.41608	1.52271	1.68588	1.73638	1.53589
AAEL012698	1.17443	1.18454	0.879906	0.575898	0.679434	0.833987	0.792453	0.972666	1.39804	1.48879	1.38859
AAEL018228	0.0849385	0.0639918	0.0352092	0.0282065	0.0145047	0.0164286	0.0205394	0.0337512	0.147917	0.19153	0.100014
AAEL014972	0.898464	1.07915	0.436125	0.239658	0.280758	0.559769	0.509788	0.385242	0.809358	1.19454	1.09769
AAEL020524	0.51178	0.580688	0.19621	0.112012	0.0531635	0.225721	0.219454	0.150419	0.445006	0.74342	0.668249
AAEL011520	1.18675	1.28685	1.5317	1.66654	1.54396	2.00592	2.61491	2.79183	2.86712	2.44765	1.2958
AAEL007936	1.29209	1.34818	1.41925	1.50889	1.54918	1.44752	1.46828	1.43922	1.64728	1.69707	1.48887
AAEL019918	0.0140779	0.00715683	0.00505218	0.00391968	0.010905	0.0119509	0.0107466	0.0159459	0.030756	0.0382898	0.0175067
AAEL012522	0.755446	0.702822	0.480897	0.439287	0.49958	0.560201	0.517348	0.486409	0.628756	0.639595	0.787689
AAEL013277	0.016596	0.0265392	0.0606172	0.0603471	0.0892542	0.200458	0.324792	0.355628	0.122991	0.0488061	0.0102762
AAEL026712	0	0	0	0	0	0.0149845	0	0	0	0	0
AAEL005950	1.29352	1.30042	1.07876	0.717537	0.742257	0.990537	1.007	1.12024	1.55662	1.60796	1.53906
AAEL007758	2.01212	1.9398	0.904617	1.12795	1.20102	1.61528	2.07472	2.34971	2.18083	2.03719	1.98593
AAEL003135	0.382128	0.307637	0.294187	0.248914	0.26958	0.246136	0.250321	0.183795	0.44468	0.530187	0.410603
AAEL006180	0.445937	0.317225	0.238762	0.248541	0.280288	0.37598	0.417354	0.289006	0.693038	0.583829	0.593468
AAEL015458	0.560461	0.315779	0.151577	0.244408	0.329633	0.495422	0.645268	0.491754	1.00532	0.695089	0.618066
AAEL011949	0.805045	0.767105	0.687619	0.59259	0.740308	0.735821	0.873522	0.866836	1.06004	1.22146	1.01004
AAEL011641	2.53594	2.55666	2.47855	2.50908	2.5983	2.69389	2.76083	2.72881	2.78563	2.95983	2.7887
AAEL012949	0.00483373	0.00186011	0	0	0	0.00284528	0	0.00207087	0.033883	0.0116729	0.0134724
AAEL007385	2.74803	2.7677	3.0239	3.2422	3.3537	3.55492	3.77066	3.87019	3.80549	3.52718	2.90084
AAEL007383	2.7696	2.81078	3.09031	3.32045	3.46874	3.65166	3.7887	3.86905	3.85979	3.54665	2.88791
AAEL000359	0	0	0	0	0	0	0	0	0	0	0
AAEL002158	2.63096	2.65412	2.44051	2.37498	2.362	2.49634	2.88113	3.05338	3.25334	3.18048	2.74401
AAEL010393	0	0	0	0	0	0	0	0.00680051	0	0	0
AAEL010396	0.0261675	0	0	0	0	0.00816204	0	0	0.0322384	0	0.026189
AAEL004355	0.945563	0.912961	1.07236	1.1015	1.02293	0.890623	0.765076	0.76615	0.978742	1.27818	1.16991
AAEL002467	2.71559	3.20908	4.1148	4.0909	4.0195	3.8671	3.86524	3.582	3.28572	3.1595	2.51286
AAEL004798	4.14055	4.17097	4.0492	4.00858	3.9938	3.94352	4.02492	3.95681	3.86484	4.09747	4.15085
AAEL006953	3.04311	2.67633	2.36956	2.65453	2.59964	2.90116	2.99593	2.72628	3.45112	2.89602	3.20292
AAEL000417	2.04419	2.08602	2.90484	3.00822	3.02758	2.67782	1.99231	1.90944	1.84065	1.71646	1.97146
AAEL000461	1.45951	1.48541	1.37227	1.34427	1.09636	1.2425	1.39254	1.54092	1.56945	1.49586	1.44674
AAEL001495	0.624617	0.603683	0.457893	0.419274	0.467171	0.509479	0.700263	0.847862	1.23346	1.34285	1.00599
AAEL002557	0.386989	0.424821	0.420915	0.342727	0.309867	0.428076	0.358557	0.435394	0.680586	0.834071	0.581732
AAEL003619	0.618956	0.727322	1.20461	0.746569	0.739129	0.885263	1.03515	0.977274	1.12423	1.37748	1.1068
AAEL004513	1.07933	0.836586	0.554848	0.788059	0.778879	1.12052	1.34597	1.02412	1.61305	1.31107	1.25206
AAEL008664	0.858871	0.864483	0.690378	0.658453	0.833737	0.848178	1.00298	1.02371	1.19441	1.33548	1.06815
AAEL012226	0.712917	0.713358	0.536489	0.624066	0.543226	0.710529	0.53543	0.547289	0.803429	0.97638	0.875674
AAEL012440	1.45253	1.49009	2.26769	2.40647	2.6659	2.69339	2.84313	2.85318	2.30208	1.8214	1.48589
AAEL005918	0.838031	0.910074	1.31605	1.42406	1.59698	1.59115	1.04824	0.992318	1.22597	1.13674	0.982971
AAEL018267	1.31494	1.30336	1.86752	1.79357	1.66678	1.62759	1.48866	1.35667	1.44759	1.53632	1.35292
