## Supplemental Table S6 for "An 11-point time course midgut transcriptome across 72 h after blood feeding provides detailed temporal resolution of transcript expression in the arbovirus vector, *Aedes aegypti*"

### Sheet: Primers
ID	target	5'-3'	nt	amplicon	E (%)	purpose	ref
ds1690_F	AAEL001690	taatacgactcactatagggTCCGTAACGTCAAGGCTGTC	40	488	NA	dsRNA
ds1690_R	AAEL001690	taatacgactcactatagggTGGAAGAATCCGGCATCGAC	40
dsSPI_F	AAEL007432	taatacgactcactatagggCGAAACGGTCAATTTCCGCA	40	509
dsSPI_R	AAEL007432	taatacgactcactatagggCAAACTCCCTCTGGCACTGT	40
ds3060_F	AAEL003060	taatacgactcactatagggTCATCGTCCACGAGGACTATCAA	43	497			Brackney
ds3060_R	AAEL003060	taatacgactcactatagggTCGACGTAATGGGAAACTCCG	41				Brackney
dsSPVI_F	AAEL010196/AAEL013712	taatacgactcactatagggCTCACAGCAACTTTCTTCGCC	41	654			Isoe
dsSPVI_R	AAEL010196/AAEL013712	taatacgactcactatagggCCTTCCTTGAATCCAGCGCAGA	42				Isoe
dsSPVII_F	AAEL010202	taatacgactcactatagggTGGCTCGTATCATCCTTCTGTT	42	519			Isoe
dsSPVII_R	AAEL010202	taatacgactcactatagggCGAAACCTGCAGCAAAGTACC	41				Isoe
dsLT_F	AAEL013284	taatacgactcactatagggGCATCTCTGATGGCTTTGGCTTC	43	556			Isoe
dsLT_R	AAEL013284	taatacgactcactatagggGCATTCGTTGTTACTGATCACCGT	44				Isoe
q1690_F1	AAEL001690	CTGCGGAGGTGCTTTTGTTC	20	122	96.3	qRT-PCR
q1690_R1	AAEL001690	TCATCAAGCGTTCGCTACCA	20
qSPI_F2	AAEL007432	ACAGTGCCAGAGGGAGTTTG	20	108	104.3
qSPI_R2	AAEL007432	ACCAACGGACTTCCGACATC	20
q3060_F1	AAEL003060	ACTGCAAGACCGCATACTCC	20	112	98.8
q3060_R1	AAEL003060	ACGATGAACTCCGCAACCAA	20
qSPVI_F	AAEL010196/AAEL013712	AGGAATGCCACAAGGCTTACTTGA	24	157	101.9		Isoe
qSPVI_R	AAEL010196/AAEL013712	CCATAACCCCAGGATACCACT	21				Isoe
qSPVII_F	AAEL010202	CCGCAGTACAACCCATCCAC	20	176	102.7		Isoe
qSPVII_R	AAEL010202	GATTCCGAAGGGTTTTGAGTATATC	25				Isoe
qLT_F	AAEL013284	GGAAGTGATACCTTTACCGACCG	23	150	103.1		Isoe
qLT_R	AAEL013284	GATCACCAACGGGCTGTAGGC	21				Isoe
qS7_F	AAEL009496	ACCGCCGTCTACGATGCCA	19	131	104.9
qS7_R	AAEL009496	ATGGTGGTCTGCTGGTTCTT	20
